# Extreme mitochondrial reduction in a novel group of free-living metamonads

**DOI:** 10.1101/2023.05.03.539051

**Authors:** Shelby K. Williams, Jon Jerlström Hultqvist, Yana Eglit, Dayana E. Salas-Leiva, Bruce Curtis, Russell J. S. Orr, Courtney W. Stairs, Tuğba N. Atalay, Naomi MacMillan, Alastair G. B. Simpson, Andrew J. Roger

## Abstract

Metamonads are a diverse group of heterotrophic microbial eukaryotes adapted to living in hypoxic environments. All metamonads but one harbour metabolically altered ‘mitochondrion-related organelles’ (MROs) with reduced functions relative to aerobic mitochondria, however the degree of reduction varies markedly over the metamonad tree. To further investigate metamonad MRO diversity, we generated high quality draft genomes, transcriptomes, and predicted proteomes for five recently discovered free-living metamonads. Phylogenomic analyses placed these organisms in a group we informally named the ‘BaSk’ (Barthelonids+Skoliomonads) clade, which emerges as a deeply branching sister group to the Fornicata, a metamonad phylum that includes parasitic and free-living flagellates. Extensive bioinformatic analyses of the manually curated gene models showed that these organisms are predicted to have extremely reduced MRO proteomes in comparison to other free-living metamonads. Loss of the mitochondrial iron-sulfur cluster (ISC) assembly system in some organisms in this group appears to be linked to the acquisition in their common ancestral lineage of a SUF-like minimal system (SMS) Fe/S cluster pathway through lateral gene transfer (LGT). One of the isolates, *Skoliomonas litria*, appears to have undergone further mitochondrial reduction having lost all other known MRO pathways. No proteins were confidently assigned to the predicted MRO proteome of this organism suggesting that the organelle has been lost. The extreme mitochondrial reduction observed within this free-living anaerobic protistan clade is unprecedented and demonstrates that mitochondrial functions, under some conditions, may be completely lost even in free-living organisms.
