## Supplementary material for "Extreme mitochondrial reduction in a novel group of free-living metamonads": Supp_Table_2_HydA_PFO.xlsx

### Sheet: PFO
PFO	Predicted Protein	Top Blast Hit	Eval	Domains
RC	g11043	pyruvate:ferredoxin (flavodoxin) oxidoreductase [Thermoplasmata archaeon]	0	PFO
	g8733	pyruvate:ferredoxin (flavodoxin) oxidoreductase [Halothermothrix orenii]	0	PFO
	g11741	pyruvate:ferredoxin (flavodoxin) oxidoreductase [Thermoplasmata archaeon]	0	PFO + Flavodoxin
GEMRC	g13914	pyruvate:ferredoxin (flavodoxin) oxidoreductase [Thermoplasmata archaeon]	0	PFO
	g3266	TPA: pyruvate:ferredoxin (flavodoxin) oxidoreductase [Firmicutes bacterium]	0	PFO
	g452	pyruvate:ferredoxin (flavodoxin) oxidoreductase [Desulfosporosinus sp. OT]	8e-142	PFO
	g453	TPA: pyruvate:ferredoxin (flavodoxin) oxidoreductase [Clostridium sp.]	4e-136	PFO
	g451	pyruvate:ferredoxin (flavodoxin) oxidoreductase [Spirochaetae bacterium HGW-Spirochaetae-3]	1e-16	PFO
	g7164	pyruvate NADP oxidoreductase [Stygiella incarcerata]	0	PFO + Flavodoxin
RCL	g7341	pyruvate:ferredoxin (flavodoxin) oxidoreductase [Thermoplasmata archaeon]	0	PFO
	g8872	pyruvate:ferredoxin (flavodoxin) oxidoreductase [Peptoniphilus phoceensis]	0	PFO
	g8875	pyruvate:ferredoxin (flavodoxin) oxidoreductase [Peptoniphilus harei]	0	PFO
	g8686	pyruvate:ferredoxin (flavodoxin) oxidoreductase [Thermoplasmata archaeon]	0	PFO + Flavodoxin
PCE	g153	pyruvate:ferredoxin (flavodoxin) oxidoreductase [Desulfoplanes formicivorans]	0	PFO
	g1634	pyruvate:ferredoxin (flavodoxin) oxidoreductase [Thermoplasmata archaeon]	0	PFO + PFO + Flavodoxin + Formate dehydrogenase
	g4448	pyruvate:ferredoxin (flavodoxin) oxidoreductase [Thermoplasmata archaeon]	0	PFO + Flavodoxin + Flavorubredoxin
PAP20
	PAP153g00100	pyruvate:ferredoxin (flavodoxin) oxidoreductase [Thermoplasmata archaeon]	0	PFO + PFO + Flavodoxin + Formate dehydrogenase
	PAP125g00140	pyruvate:ferredoxin (flavodoxin) oxidoreductase [Thermoanaerobacter ethanolicus]	0	PFO + Flavodoxin + Flavorubredoxin

### Sheet: HydA
HydA	Predicted Protein	Top Blast Hit (nr)	Eval	Domains
RC	g13356	Fe-hydrogenase 2 flavodoxin-fused protein [Stygiella incarcerata]	1e-160	HoxU + FeFe hydrogenase + Flavodoxin + CysJ
	g11041	Fe-hydrogenase 2 flavodoxin-fused protein [Stygiella incarcerata]	0	Fdx + FeFe hydrogenase + Flavodoxin + CysJ
	g6458	2Fe-2S iron-sulfur cluster binding domain-containing protein [Thermosipho affectus]	1e-140	HoxU + FeFe hydrogenase
	g6317	cytosolic Fe-S cluster assembly factor narfl [Pyrus ussuriensis x Pyrus communis]	8e-66	FeFe hydrogenase
GEMRC	g4352	Fe-hydrogenase 2 flavodoxin-fused protein [Stygiella incarcerata]	0	FeFe hydrogenase + Flavodoxin + CysJ
	g8408	ferredoxin, partial [Thermotogae bacterium]	5e-73	FeFe hydrogenase
	g2112	2Fe-2S iron-sulfur cluster binding domain-containing protein [Kosmotoga sp.]	3e-67	HoxU + Fdx + FeFe hydrogenase
	g2111	TPA: ferredoxin [Clostridiales bacterium]	5e-53	FeFe hydrogenase
	g3747	PREDICTED: protein NAR1-like isoform X2 [Musa acuminata subsp. malaccensis]	2e-52	FeFe hydrogenase
RCL	g4509	Fe-hydrogenase 2 flavodoxin-fused protein [Stygiella incarcerata]	0	HoxU + FeFe hydrogenase + Flavodoxin + CysJ
	g7364	Fe-hydrogenase 2 flavodoxin-fused protein [Stygiella incarcerata]	0	FeFe hydrogenase + Flavodoxin + CysJ
	g2893	PREDICTED: protein NAR1-like isoform X2 [Musa acuminata subsp. malaccensis]	2e-56	FeFe hydrogenase
PCE	g1780	Fe-hydrogenase 2 flavodoxin-fused protein [Stygiella incarcerata]	0	HoxU + FeFe hydrogenase + Flavodoxin + CysJ
	g909	2Fe-2S iron-sulfur cluster binding domain-containing protein [Fervidobacterium thailandense]	0	HoxU + FeFe hydrogenase
	g1253	hydrogenase [Trypanosoma rangeli SC58]	3e-45	FeFe hydrogenase
PAP20	PAP125g00130	probable cytosolic Fe-S cluster assembly factor AGAP009023 [Cimex lectularius]	6e-39	FeFe hydrogenase
